# Acute *LINE-1* overexpression rewires the transcriptome, proteome and secretome of primary human fibroblasts

**DOI:** 10.64898/2026.09.03.749265

**Authors:** Juan I. Bravo, Eyael Tewelde, Christina D. King, Nayana S. Tellakula, Birgit Schilling, Bérénice A. Benayoun

## Abstract

A large portion of eukaryotic genomes is composed of transposable elements, which are usually kept repressed in young, healthy cells but can be derepressed in response to cell senescence and organismal aging. *LINE-1 (L1)* is the most abundant TE in the human genome by percent coverage, and its derepression has been implicated in inflammaging responses. However, whether *L1* transcription itself is sufficient to drive aging-associated molecular phenotypes in healthy cells has not been extensively explored. Here, we leverage a multi-omic approach combining transcriptomics, proteomics, and secretomics of primary human IMR-90 fibroblasts transiently overexpressing a human *L1Hs* element in order to define the systems-level consequences of *L1* transcription. Intriguingly, transient *L1Hs* overexpression induced widespread remodeling of the transcriptome, proteome and secretome, impacting pathways related to cell cycle regulation and interferon signaling. Interrogation of multiple independent *L1* elements revealed both shared and distinct cellular responses to acute expression. Thus, our findings demonstrate that acute *L1* expression induces coordinated molecular remodeling extending beyond canonical retrotransposition-associated pathways, rather than simply mimicking senescence or triggering antiviral signaling. This study establishes a comprehensive multi-omics resource for investigating the impact of *L1* transcription in human cells and highlights the need to consider individual transposable element families as distinct regulators of cellular state during aging and disease.
