## Supplementary material for "Acute *LINE-1* overexpression rewires the transcriptome, proteome and secretome of primary human fibroblasts": Table S3

### Sheet: Index
Supplementary Table S3
Cell cycle analysis of IMR-90 fibroblasts overexpressing LRE3.
	A	Raw and relative cell cycle proportions across experiments 1 and 2.

### Sheet: A
Condition	Percent	Normalized_value	Experiment
G0/G1_Empty	80.58	1.00725	Experiment_1
G0/G1_Empty	80	1	Experiment_1
G0/G1_Empty	78.35	0.979375	Experiment_1
G0/G1_LINE1	73.15	0.914375	Experiment_1
G0/G1_LINE1	70.58	0.88225	Experiment_1
G0/G1_LINE1	70.34	0.87925	Experiment_1
S_Empty	4.22	1	Experiment_1
S_Empty	4.23	1.00237	Experiment_1
S_Empty	4.19	0.992891	Experiment_1
S_LINE1	6.7	1.58768	Experiment_1
S_LINE1	7.77	1.84123	Experiment_1
S_LINE1	7.84	1.85782	Experiment_1
G2/M_Empty	13.56	0.973439	Experiment_1
G2/M_Empty	13.93	1	Experiment_1
G2/M_Empty	15.55	1.1163	Experiment_1
G2/M_LINE1	17.98	1.29074	Experiment_1
G2/M_LINE1	18.68	1.34099	Experiment_1
G2/M_LINE1	19.32	1.38693	Experiment_1
G0/G1_Empty	58.47	1	Experiment_2
G0/G1_Empty	53.84	0.920814	Experiment_2
G0/G1_Empty	61.63	1.05404	Experiment_2
G0/G1_LINE1	48.36	0.827091	Experiment_2
G0/G1_LINE1	54.93	0.939456	Experiment_2
G0/G1_LINE1	61.01	1.04344	Experiment_2
S_Empty	4.54	1	Experiment_2
S_Empty	5.07	1.11674	Experiment_2
S_Empty	4.26	0.938326	Experiment_2
S_LINE1	6.46	1.42291	Experiment_2
S_LINE1	5.04	1.11013	Experiment_2
S_LINE1	5.53	1.21806	Experiment_2
G2/M_Empty	34.63	1	Experiment_2
G2/M_Empty	37.735	1.08966	Experiment_2
G2/M_Empty	30.99	0.894889	Experiment_2
G2/M_LINE1	39.36	1.13659	Experiment_2
G2/M_LINE1	34.1	0.984695	Experiment_2
G2/M_LINE1	31.01	0.895466	Experiment_2
